# *De novo* genome Assembly of *Rauvolfia Serpentina* and comparative paleodemographic analysis of *Apocynaceae* plants

**DOI:** 10.1101/2025.10.27.684745

**Authors:** Mratunjay Dwivedi, Nagarjun Vijay

## Abstract

*Rauvolfia serpentina* is a perennial subshrub widely distributed across Asia and the Indian subcontinent. Belonging to the medicinally important *Apocynaceae* family, it is renowned for its ecological importance and ethnobotanical applications, especially through the biosynthesis of therapeutic indole alkaloids. In this study, we present a de novo genome assembly and annotation for *R. serpentina*. The assembled genome comprises approximately 184,000 scaffolds with a scaffold N50 of 7.18 Kbp and a high BUSCO completeness score of ∼90% encompassing ∼22,000 annotated genes. We analysed the paleodemographic histories of nine additional *Apocynaceae* species using Pairwise Sequentially Markovian Coalescent (PSMC) modelling to place these findings in a broader evolutionary context. This comparative analysis revealed a consistent signature of a pronounced bottleneck across the family during the Mid-Pleistocene glaciations, with few notable species showing high adaptive resilience marked by early recovery in effective population size (N_e_), while some even showed secondary N_e_ peaks in the warmer interglacial periods. Although marked by complex and fairly distinct demographic trajectories, most species exhibit stabilised N_e_ near the onset of the Holocene. The availability of this high-quality draft genome assembly provides an important resource to advance functional, ecological, and comparative genomics in *R. serpentina* as well as aid heterologous production of pharmaceutically important biomolecules at an industrial scale, thereby alleviating the pressure on wild populations.
