## Supplementary Tables for "*De novo* genome Assembly of *Rauvolfia Serpentina* and comparative paleodemographic analysis of *Apocynaceae* plants"

### Sheet: Supplementary Table S1
Sr. No.	Parameter	Contigs	Scaffolds
1	Total Assembled genome length (MB)	465.59	408.61
2	Number of contigsᵃ	482759	184278
3	Largest contigᵃ (KB)	48.66	139.29
4	N50ᵃ (KB)	1.74	7.18
5	L50ᵃ	54317	13278
6	L90ᵃ	341037	89618
7	GC %	35.06	34.89
	ᵃ Statistics are based on contigs >100 bp.
Supplementary Table S1
Genome assembly statistics of Rauvolfia serpentina genome. Genome quality sta­tistics
of contigs and scaffolds in tabular format showing total length, N50, L50, L90, GC% etc.
Total genome length of 408.6 Mbp with N50 of 7.18 Kbp.

### Sheet: Supplementary Table S2
Sr. No.	Accession No.	Species	Complete and Single Copy BUSCO's	Complete and Duplicated BUSCO's	Fragmented BUSCO's	Missing BUSCO's	Complete BUSCO’s (N = 2326)	Complete BUSCO’s percentage
1	GCA_001752375.1	Rhazya stricta	2238	26	31	31	2264	97.3
2	GCA_035221335.1	Echites panduratus	2061	13	124	128	2074	89.2
3	GCA_047371215.1	Calotropis procera	2204	49	24	49	2253	96.9
4	GCA_048985745.1	Tabernaemontana elegans	2221	48	28	29	2269	97.5
5	GCA_027405835.1	Asclepias syriaca	2149	88	24	65	2237	96.2
6	GCA_040940245.1	Pachypodium lamerei	2236	33	19	38	2269	97.5
7	GCA_035583425.1	Marsdenia floribunda	2168	26	57	75	2194	94.3
8	GCA_025388415.1	Cynanchum wilfordii	2162	70	28	66	2232	96
9	GCA_028651295.1	Catharanthus roseus	2215	62	19	30	2277	97.9
10	GCA_039877755.1	Apocynum pictum	2247	20	22	37	2267	97.5
11	GCA_028571225.1	Parsonsia alboflavescens	2148	22	87	69	2170	93.3
12	GCA_024706555.1	Mandevilla sanderi	857	17	577	875	874	37.6
13	GCA_028566175.1	Vinca major	1818	157	216	135	1975	84.9
14	GCA_026122235.1	Vinca minor	1383	893	19	31	2276	97.9
15	GCA_025447715.1	Asclepias incarnata	1816	60	255	195	1876	80.7
16	GCA_049998395.1	Apocynum venetum	2238	31	22	35	2269	97.5
17	GCA_046718775.1	Asclepias curassavica	2229	26	20	51	2255	96.9
18		Rauvolfia tetraphylla	95	2197	12	22	2292	98.5
19		Rauvolfia serpentina	2073	18	161	74	2091	89.9
Supplementary Table S2
BUSCO score comparison across previously published genomes from the Apocynaceae family using the eudicotyledons_odb10 dataset. The number of complete BUSCO genes serves as an indicator of assembly completeness.
Rauvolfia serpentina shows 89.9% of complete BUSCO genes assembled, indicating highly complete assembly.

### Sheet: Supplementary Table S3
Sr. No.	Accession No.	Species	Complete and Single Copy BUSCO's	Complete and Duplicated BUSCO's	Fragmented BUSCO's	Missing BUSCO's	Complete BUSCO’s (N = 1614)	Complete BUSCO’s percentage
1	GCA_001752375.1	Rhazya stricta	1574	14	17	9	1588	98.4
2	GCA_035221335.1	Echites panduratus	1452	9	107	46	1461	90.5
3	GCA_047371215.1	Calotropis procera	1567	27	8	12	1594	98.8
4	GCA_048985745.1	Tabernaemontana elegans	1556	28	19	11	1584	98.1
5	GCA_027405835.1	Asclepias syriaca	1513	63	14	24	1576	97.6
6	GCA_040940245.1	Pachypodium lamerei	1568	16	16	14	1584	98.1
7	GCA_035583425.1	Marsdenia floribunda	1539	12	41	22	1551	96.1
8	GCA_025388415.1	Cynanchum wilfordii	1535	40	15	24	1575	97.6
9	GCA_028651295.1	Catharanthus roseus	1560	41	7	6	1601	99.2
10	GCA_039877755.1	Apocynum pictum	1577	16	13	8	1593	98.7
11	GCA_028571225.1	Parsonsia alboflavescens	1513	14	63	24	1527	94.6
12	GCA_024706555.1	Mandevilla sanderi	556	7	573	478	563	34.9
13	GCA_028566175.1	Vinca major	1281	106	177	50	1387	85.9
14	GCA_026122235.1	Vinca minor	1002	590	11	11	1592	98.6
15	GCA_025447715.1	Asclepias incarnata	1287	38	209	80	1325	82.1
16	GCA_049998395.1	Apocynum venetum	1562	28	13	11	1590	98.5
17	GCA_046718775.1	Asclepias curassavica	1571	14	12	17	1585	98.2
18		Rauvolfia tetraphylla	60	1545	4	5	1605	99.4
19		Rauvolfia serpentina	1454	8	115	37	1462	90.6
Supplementary Table S3
BUSCO score comparison across previously published genomes from the Apocynaceae family using the embryophyta_odb10 dataset. The number of complete BUSCO genes serves as an indicator of assembly completeness.
determines the extent of assembly completeness. Rauvolfia serpentina shows 90.6% of complete BUSCO genes assembled, indicating highly complete assembly.

### Sheet: Supplementary Table S4
Sr. No.	Species	Raw LAI	LAI
1	Rauvolfia serpentina	0.37	1.2
2	Cynanchum wilfordii	4.93	1.12
3	Vinca minor	4.46	7.17
4	Asclepias syriaca	5.39	1.95
5	Catharanthus roseus	3.18	8.81
6	Rauvolfia tetraphylla	8.05	8.35
7	Marsdenia floribunda	0.91	6.54
8	Apocynum pictum	2.26	3.94
9	Pachypodium lamerei	3.4	9.03
10	Asclepias curassavica	7.29	6.95
11	Calotropis procera	1.65	3.28
12	Tabernaemontana elegans	3.85	5.82
13	Apocynum venetum	6.94	10.87
Supplementary Table S4
LTR-retriever LAI scores for Apocynaceae genome assemblies. The LTR Assembly Index (LAI) was used as a metric to assess the extent of repeat sequences assembled within each genome.
Higher LAI scores indicates better assembly in terms of repeats sequenced and assembled. Raw LAI scores are used for intra-species comparisons, while LAI scores are more suitable for inter-species assessments.
The Rauvolfia serpentina genome exhibits a moderately assembled repeat content (LAI = 1.12).

### Sheet: Supplementary Table S5
Parameter	Round 1	Round 2	Round 3	Round 4
No. of protein-coding genes	23847	21983	21041	20943
Gene density per KB	0.05836	0.05379	0.05149	0.05125
Average gene length (bp)	3033.68	3636.31	3516.01	3519.06
Average exons per mRNA	4.77226	5.44598	5.2084	5.23569
Average exon length (bp)	284.941	280.966	291.314	291.032
Cumulative fraction of genes with AED<0.5	0.99	0.96	0.95	0.95
Percentage of complete BUSCO’s	85	87.1	83.7	83.5
Supplementary Table S5
Annotation statistics for iterative MAKER-P annotation of the Rauvolfia serpentina genome assembly. The annotation pipeline was executed iteratively, with the output from each round used as evidence to improve subsequent rounds.
This approach progressively enhanced the annotation completeness, reflected by an increase in percentage of complete BUSCOs.
Annotation Edit Distance (AED) values, which assesses annotation quality, remained above 0.90 across all iterations, indicating good quality annotation.

### Sheet: Supplementary Table S6
Sr. No.	Species	Generation time used	Mutation rate per generation
1	Apocynum pictum	2	5e-09
2	Apocynum venetum	2	5e-09
3	Asclepias incarnata	2	5e-09
4	Asclepias syriaca	2	5e-09
5	Catharanthus roseus	1	2.5e-09
6	Cynanchum wilfordii	2	5e-09
7	Echites panduratus	2	5e-09
8	Marsdenia floribunda	3	7.5e-09
9	Pachypodium lamerei	7	1.75e-08
10	Rauvolfia serpentina	1	2.5e-09
Supplementary Table S6
Details of the mutation rate and generation time used across the Apocynaceae family.
The Median estimate of mutation rate, i.e., 2.5e-09 per site per year was used uniformly acorss all species and converted to
per generation mutation rates based on their respective generation times.
